# A Genomically and Clinically Annotated Patient Derived Xenograft (PDX) Resource for Preclinical Research in Non-Small Cell Lung Cancer

**DOI:** 10.1101/2022.03.06.483171

**Authors:** Xing Yi Woo, Anuj Srivastava, Philip C. Mack, Joel H. Graber, Brian J. Sanderson, Michael W. Lloyd, Mandy Chen, Sergii Domanskyi, Regina Gandour-Edwards, Rebekah A. Tsai, James Keck, Mingshan Cheng, Margaret Bundy, Emily L. Jocoy, Jonathan W. Riess, William Holland, Stephen C. Grubb, James G. Peterson, Grace A. Stafford, Carolyn Paisie, Steven B. Neuhauser, R. Krishna Murthy Karuturi, Joshy George, Allen K. Simons, Margaret Chavaree, Clifford G. Tepper, Neal Goodwin, Susan D. Airhart, Primo N. Lara, Thomas H. Openshaw, Edison T. Liu, David R. Gandara, Carol J. Bult

## Abstract

Patient-derived xenograft models (PDXs) are an effective preclinical *in vivo* platform for testing the efficacy of novel drug and drug combinations for cancer therapeutics. Here we describe a repository of 79 genomically and clinically annotated lung cancer PDXs available from The Jackson Laboratory that have been extensively characterized for histopathological features, mutational profiles, gene expression, and copy number aberrations. Most of the PDXs are models of non-small cell lung cancer (NSCLC), including 37 lung adenocarcinoma (LUAD) and 33 lung squamous cell carcinoma (LUSC) models. Other lung cancer models in the repository include four small cell carcinomas, two large cell neuroendocrine carcinomas, two adenosquamous carcinomas, and one pleomorphic carcinoma. Models with both *de novo* and acquired resistance to targeted therapies with tyrosine kinase inhibitors are available in the collection. The genomic profiles of the LUAD and LUSC PDX models are consistent with those observed in patient tumors of the same tumor type from The Cancer Genome Atlas (TCGA) and to previously characterized gene expression-based molecular subtypes. Clinically relevant mutations identified in the original patient tumors were confirmed in engrafted tumors. Treatment studies performed for a subset of the models recapitulated the responses expected based on the observed genomic profiles.

**Significance:** The collection of lung cancer Patient Derived Xenograft (PDX) models maintained at The Jackson Laboratory retain both the histologic features and treatment-relevant genomic alterations observed in the originating patient tumors and show expected responses to treatment with standard-of-care agents. The models serve as a valuable preclinical platform for translational cancer research. Information and data for the models are freely available from the Mouse Models of Human Cancer database (MMHCdb, http://tumor.informatics.jax.org/mtbwi/pdxSearch.do).
