## Supplemental Table 2 for "A Genomically and Clinically Annotated Patient Derived Xenograft (PDX) Resource for Preclinical Research in Non-Small Cell Lung Cancer"

### Sheet: ctp_ensembl_gene.clean_genemutf
Supplementary Table S2. Gene mutation frequencies of genes on the CTP panel (at least 10%) across PDX models: LUAD, LUSC, all lung cancer models, all other cancer models. The genomic coordinates are reported in GRCh38 genome build.
Gene symbol (CTP)	HGNC ID	Ensembl gene ID	Chromosome	Start	End	Strand	LUAD (n=36)	LUSC (n=31)	All lung models (n=76)	Other PDX models (n=201)
TP53	HGNC:11998	ENSG00000141510	17	7661779	7687550	-	0.777778	0.870968	0.815789	0.810945
MUC4	HGNC:7514	ENSG00000145113	3	195746765	195812277	-	0.638889	0.903226	0.776316	0.721393
TTN	HGNC:12403	ENSG00000155657	2	178525989	178830802	-	0.75	0.806452	0.763158	0.666667
USH2A	HGNC:12601	ENSG00000042781	1	215622894	216423396	-	0.75	0.677419	0.736842	0.527363
MUC16	HGNC:15582	ENSG00000181143	19	8848844	8981342	-	0.75	0.774194	0.736842	0.557214
MUC5B	HGNC:7516	ENSG00000117983	11	1223066	1262172	+	0.777778	0.580645	0.723684	0.741294
MUC17	HGNC:16800	ENSG00000169876	7	101020072	101058745	+	0.805556	0.580645	0.671053	0.616915
GLI3	HGNC:4319	ENSG00000106571	7	41960950	42237870	-	0.638889	0.612903	0.618421	0.427861
CSMD3	HGNC:19291	ENSG00000164796	8	112222928	113437099	-	0.583333	0.580645	0.592105	0.402985
AURKA	HGNC:11393	ENSG00000087586	20	56369389	56392337	-	0.638889	0.451613	0.565789	0.442786
KDR	HGNC:6307	ENSG00000128052	4	55078477	55125589	-	0.75	0.387097	0.565789	0.442786
HMCN1	HGNC:19194	ENSG00000143341	1	185734551	186190949	+	0.638889	0.483871	0.565789	0.492537
KMT2C	HGNC:13726	ENSG00000055609	7	152134922	152436005	-	0.5	0.516129	0.526316	0.597015
PMS2	HGNC:9122	ENSG00000122512	7	5973239	6009125	-	0.527778	0.419355	0.5	0.457711
LRP1B	HGNC:6693	ENSG00000168702	2	140231423	142131701	-	0.472222	0.516129	0.5	0.348259
XRCC3	HGNC:12830	ENSG00000126215	14	103697609	103715504	-	0.361111	0.548387	0.473684	0.552239
ATR	HGNC:882	ENSG00000175054	3	142449235	142578826	-	0.361111	0.645161	0.473684	0.40796
RNF43	HGNC:18505	ENSG00000108375	17	58352500	58417595	-	0.555556	0.290323	0.447368	0.268657
GLI1	HGNC:4317	ENSG00000111087	12	57460135	57472262	+	0.416667	0.419355	0.434211	0.452736
FAT4	HGNC:23109	ENSG00000196159	4	125316399	125492932	+	0.638889	0.258065	0.434211	0.348259
NOTCH4	HGNC:7884	ENSG00000204301	6	32194843	32224067	-	0.5	0.258065	0.407895	0.353234
BRCA1	HGNC:1100	ENSG00000012048	17	43044295	43170245	-	0.305556	0.387097	0.368421	0.263682
RET	HGNC:9967	ENSG00000165731	10	43077027	43130351	+	0.388889	0.322581	0.368421	0.323383
NCOA3	HGNC:7670	ENSG00000124151	20	47501902	47656877	+	0.388889	0.193548	0.328947	0.303483
EGFR	HGNC:3236	ENSG00000146648	7	55019021	55256620	+	0.472222	0.193548	0.328947	0.189055
PRDM9	HGNC:13994	ENSG00000164256	5	23443586	23528597	+	0.25	0.387097	0.315789	0.154229
ITPKB	HGNC:6179	ENSG00000143772	1	226631690	226739323	-	0.305556	0.322581	0.302632	0.313433
TGFBR2	HGNC:11773	ENSG00000163513	3	30606502	30694142	+	0.277778	0.354839	0.302632	0.258706
KDM3A	HGNC:20815	ENSG00000115548	2	86440647	86492716	+	0.361111	0.225806	0.289474	0.253731
ERBB2	HGNC:3430	ENSG00000141736	17	39687914	39730426	+	0.388889	0.129032	0.289474	0.179104
ALK	HGNC:427	ENSG00000171094	2	29192774	29921566	-	0.194444	0.451613	0.289474	0.283582
APOBEC4	HGNC:32152	ENSG00000173627	1	183646404	183653316	-	0.361111	0.193548	0.289474	0.228856
FER1L5	HGNC:19044	ENSG00000249715	2	96642737	96704887	+	0.333333	0.258065	0.289474	0.233831
PGR	HGNC:8910	ENSG00000082175	11	101029624	101130524	-	0.333333	0.16129	0.276316	0.288557
MAP3K1	HGNC:6848	ENSG00000095015	5	56815574	56896152	+	0.388889	0.193548	0.276316	0.199005
PRDM2	HGNC:9347	ENSG00000116731	1	13700198	13825079	+	0.277778	0.258065	0.276316	0.218905
BRIP1	HGNC:20473	ENSG00000136492	17	61681266	61863521	-	0.333333	0.193548	0.276316	0.149254
TET2	HGNC:25941	ENSG00000168769	4	105145875	105279816	+	0.388889	0.193548	0.276316	0.238806
GPRIN2	HGNC:23730	ENSG00000204175	10	46549044	46555530	-	0.25	0.322581	0.276316	0.333333
KDM4A	HGNC:22978	ENSG00000066135	1	43650158	43705515	+	0.222222	0.290323	0.263158	0.154229
EP300	HGNC:3373	ENSG00000100393	22	41091786	41180079	+	0.305556	0.258065	0.263158	0.164179
KRAS	HGNC:6407	ENSG00000133703	12	25204789	25250936	-	0.472222	0.0322581	0.263158	0.164179
PTPRD	HGNC:9668	ENSG00000153707	9	8314246	10612723	-	0.305556	0.225806	0.263158	0.303483
LLGL2	HGNC:6629	ENSG00000073350	17	75525080	75575208	+	0.333333	0.225806	0.25	0.243781
KDM5A	HGNC:9886	ENSG00000073614	12	280129	389454	-	0.166667	0.322581	0.25	0.19403
GLI2	HGNC:4318	ENSG00000074047	2	120735623	120992653	+	0.388889	0.16129	0.25	0.208955
NKAIN4	HGNC:16191	ENSG00000101198	20	63240784	63272694	-	0.305556	0.16129	0.25	0.20398
ADAR	HGNC:225	ENSG00000160710	1	154582062	154627999	-	0.305556	0.193548	0.25	0.243781
FGFR4	HGNC:3691	ENSG00000160867	5	177086886	177098144	+	0.416667	0.0645161	0.25	0.228856
ROR2	HGNC:10257	ENSG00000169071	9	91563091	91950162	-	0.305556	0.16129	0.25	0.21393
WWTR1	HGNC:24042	ENSG00000018408	3	149517235	149736714	-	0.166667	0.322581	0.236842	0.109453
APOBEC3F	HGNC:17356	ENSG00000128394	22	39040604	39053910	+	0.25	0.258065	0.236842	0.134328
GATA2	HGNC:4171	ENSG00000179348	3	128479427	128493185	-	0.222222	0.290323	0.236842	0.253731
EPHA10	HGNC:19987	ENSG00000183317	1	37713880	37765133	-	0.25	0.225806	0.236842	0.144279
ROS1	HGNC:10261	ENSG00000047936	6	117288300	117425855	-	0.25	0.193548	0.223684	0.139303
FOXA1	HGNC:5021	ENSG00000129514	14	37589984	37596059	-	0.25	0.193548	0.223684	0.109453
JMJD1C	HGNC:12313	ENSG00000171988	10	63167221	63521850	-	0.25	0.16129	0.223684	0.238806
KDM4D	HGNC:25498	ENSG00000186280	11	94973681	94999518	+	0.222222	0.16129	0.223684	0.149254
SETBP1	HGNC:15573	ENSG00000152217	18	44680173	45068510	+	0.277778	0.193548	0.210526	0.218905
LRFN4	HGNC:28456	ENSG00000173621	11	66856647	66860475	+	0.166667	0.225806	0.210526	0.114428
KDM4C	HGNC:17071	ENSG00000107077	9	6757641	7175648	+	0.305556	0.0645161	0.197368	0.248756
DROSHA	HGNC:17904	ENSG00000113360	5	31400497	31532196	-	0.111111	0.258065	0.197368	0.218905
MSH6	HGNC:7329	ENSG00000116062	2	47695530	47810101	+	0.138889	0.290323	0.197368	0.119403
MYT1L	HGNC:7623	ENSG00000186487	2	1789113	2331260	-	0.138889	0.258065	0.197368	0.0597015
FLT3	HGNC:3765	ENSG00000122025	13	28003274	28100592	-	0.25	0.129032	0.184211	0.18408
BRCA2	HGNC:1101	ENSG00000139618	13	32315474	32400266	+	0.194444	0.16129	0.184211	0.278607
ATM	HGNC:795	ENSG00000149311	11	108222484	108369102	+	0.166667	0.193548	0.184211	0.199005
CSF1R	HGNC:2433	ENSG00000182578	5	150053291	150113372	-	0.305556	0.0645161	0.184211	0.144279
COL18A1	HGNC:2195	ENSG00000182871	21	45405137	45513720	+	0.25	0.16129	0.184211	0.149254
KCNQ2	HGNC:6296	ENSG00000075043	20	63400210	63472677	-	0.138889	0.193548	0.171053	0.109453
PALB2	HGNC:26144	ENSG00000083093	16	23603160	23641310	-	0.25	0.129032	0.171053	0.109453
APOBEC2	HGNC:605	ENSG00000124701	6	41053304	41064511	+	0.194444	0.0967742	0.171053	0.149254
HNF1A	HGNC:11621	ENSG00000135100	12	120978543	121002512	+	0.0833333	0.225806	0.171053	0.169154
KIT	HGNC:6342	ENSG00000157404	4	54657918	54740715	+	0.194444	0.193548	0.171053	0.223881
NEK10	HGNC:18592	ENSG00000163491	3	27110085	27369460	-	0.277778	0.0967742	0.171053	0.119403
SAAL1	HGNC:25158	ENSG00000166788	11	18069935	18106091	-	0.222222	0.0967742	0.171053	0.164179
KMT2D	HGNC:7133	ENSG00000167548	12	49018975	49059774	-	0.138889	0.225806	0.171053	0.20398
PRDM1	HGNC:9346	ENSG00000057657	6	106086320	106109939	+	0.111111	0.193548	0.157895	0.159204
SMARCA4	HGNC:11100	ENSG00000127616	19	10961001	11065395	+	0.166667	0.16129	0.157895	0.0845771
CREBBP	HGNC:2348	ENSG00000005339	16	3725054	3880726	-	0.111111	0.193548	0.144737	0.114428
ERBB3	HGNC:3431	ENSG00000065361	12	56079857	56103505	+	0.111111	0.129032	0.144737	0.079602
ATRX	HGNC:886	ENSG00000085224	X	77504878	77786269	-	0.166667	0.0645161	0.144737	0.124378
EPHB6	HGNC:3396	ENSG00000106123	7	142855061	142871094	+	0.222222	0.0322581	0.144737	0.139303
NFE2L2	HGNC:7782	ENSG00000116044	2	177227595	177392697	-	0	0.322581	0.144737	0.0348259
MYCL	HGNC:7555	ENSG00000116990	1	39895426	39902256	-	0.138889	0.129032	0.144737	0.0547264
ID3	HGNC:5362	ENSG00000117318	1	23557918	23559794	-	0.138889	0.129032	0.144737	0.0945274
NOTCH2	HGNC:7882	ENSG00000134250	1	119911553	120069626	-	0.111111	0.16129	0.144737	0.104478
TTC5	HGNC:19274	ENSG00000136319	14	20256558	20305994	-	0.194444	0.0967742	0.144737	0.109453
PRDM14	HGNC:14001	ENSG00000147596	8	70051651	70071693	-	0.166667	0.0967742	0.144737	0.149254
RAD51D	HGNC:9823	ENSG00000185379	17	35092208	35121522	-	0.166667	0.0645161	0.144737	0.0945274
SMYD3	HGNC:15513	ENSG00000185420	1	245749342	246507312	-	0.194444	0.129032	0.144737	0.109453
POLI	HGNC:9182	ENSG00000101751	18	54269404	54321266	+	0.138889	0.0645161	0.131579	0.114428
DOT1L	HGNC:24948	ENSG00000104885	19	2164149	2232578	+	0.194444	0.0967742	0.131579	0.154229
PIK3CA	HGNC:8975	ENSG00000121879	3	179148114	179240093	+	0.0833333	0.193548	0.131579	0.263682
PIWIL1	HGNC:9007	ENSG00000125207	12	130337887	130372637	+	0.0833333	0.193548	0.131579	0.0945274
APC	HGNC:583	ENSG00000134982	5	112707498	112846239	+	0.194444	0.0322581	0.131579	0.228856
TSHR	HGNC:12373	ENSG00000165409	14	80954989	81146302	+	0.0833333	0.193548	0.131579	0.0547264
NSD1	HGNC:14234	ENSG00000165671	5	177133025	177300215	+	0.222222	0.0645161	0.131579	0.154229
SETD2	HGNC:18420	ENSG00000181555	3	47016429	47163967	-	0.194444	0.0967742	0.131579	0.164179
PRMT6	HGNC:18241	ENSG00000198890	1	107056679	107059294	+	0.194444	0.0645161	0.131579	0.0895522
EHMT2	HGNC:14129	ENSG00000204371	6	31879759	31897687	-	0.166667	0.0967742	0.131579	0.144279
MLH1	HGNC:7127	ENSG00000076242	3	36993332	37050918	+	0.111111	0.129032	0.118421	0.124378
KEAP1	HGNC:23177	ENSG00000079999	19	10486120	10503741	-	0.111111	0.16129	0.118421	0.0348259
MET	HGNC:7029	ENSG00000105976	7	116672390	116798386	+	0.166667	0.0645161	0.118421	0.0746269
ATP10B	HGNC:13543	ENSG00000118322	5	160563120	160852214	-	0.25	0	0.118421	0.0845771
PTK2B	HGNC:9612	ENSG00000120899	8	27311482	27459391	+	0.111111	0.129032	0.118421	0.0895522
RB1	HGNC:9884	ENSG00000139687	13	48303751	48481986	+	0.0555556	0.16129	0.118421	0.0995025
PIK3R1	HGNC:8979	ENSG00000145675	5	68215720	68301821	+	0.166667	0.0322581	0.118421	0.129353
NOTCH1	HGNC:7881	ENSG00000148400	9	136494444	136545862	-	0.111111	0.0967742	0.118421	0.114428
AFF2	HGNC:3776	ENSG00000155966	X	148500619	149000663	+	0.138889	0.0645161	0.118421	0.0646766
ERBB4	HGNC:3432	ENSG00000178568	2	211375717	212538841	-	0.0555556	0.129032	0.118421	0.0845771
HGF	HGNC:4893	ENSG00000019991	7	81699006	81770438	-	0.138889	0.0967742	0.105263	0.0895522
CASP8	HGNC:1509	ENSG00000064012	2	201233443	201287711	+	0.138889	0.0645161	0.105263	0.0895522
ATN1	HGNC:3033	ENSG00000111676	12	6924463	6942321	+	0.111111	0.129032	0.105263	0.139303
ASH1L	HGNC:19088	ENSG00000116539	1	155335268	155562807	-	0.138889	0.0967742	0.105263	0.119403
TSC1	HGNC:12362	ENSG00000165699	9	132891348	132944633	-	0.0833333	0.0645161	0.105263	0.144279
EPHA3	HGNC:3387	ENSG00000044524	3	89107524	89482134	+	0.166667	0	0.0921053	0.129353
ARID1B	HGNC:18040	ENSG00000049618	6	156777374	157210779	+	0.194444	0	0.0921053	0.079602
CDKN1B	HGNC:1785	ENSG00000111276	12	12715058	12722371	+	0.111111	0.0645161	0.0921053	0.119403
MED23	HGNC:2372	ENSG00000112282	6	131573966	131628229	-	0.166667	0.0322581	0.0921053	0.0348259
PDGFRB	HGNC:8804	ENSG00000113721	5	150113837	150155872	-	0.166667	0	0.0921053	0.0597015
ARID1A	HGNC:11110	ENSG00000117713	1	26696033	26782104	+	0.0555556	0.129032	0.0921053	0.0895522
DNMT1	HGNC:2976	ENSG00000130816	19	10133345	10231286	-	0.0555556	0.0967742	0.0921053	0.124378
MEN1	HGNC:7010	ENSG00000133895	11	64803510	64811294	-	0.111111	0.0967742	0.0921053	0.039801
AGO4	HGNC:18424	ENSG00000134698	1	35808172	35857890	+	0.111111	0.0645161	0.0921053	0.0149254
PDGFRA	HGNC:8803	ENSG00000134853	4	54229097	54298247	+	0.138889	0.0645161	0.0921053	0.109453
GNAQ	HGNC:4390	ENSG00000156052	9	77716087	78031458	-	0.0833333	0.129032	0.0921053	0.0298507
MST1	HGNC:7380	ENSG00000173531	3	49683947	49689501	-	0.138889	0.0645161	0.0921053	0.174129
AMER1	HGNC:26837	ENSG00000184675	X	64185117	64205744	-	0.138889	0.0645161	0.0921053	0.0746269
ARID2	HGNC:18037	ENSG00000189079	12	45729665	45908040	+	0.111111	0.0967742	0.0921053	0.079602
NF1	HGNC:7765	ENSG00000196712	17	31094927	31382116	+	0.111111	0.0967742	0.0921053	0.124378
STK11	HGNC:11389	ENSG00000118046	19	1177558	1228435	+	0.138889	0	0.0789474	0.0248756
NTRK3	HGNC:8033	ENSG00000140538	15	87859751	88256768	-	0.138889	0	0.0789474	0.0298507
NCOR1	HGNC:7672	ENSG00000141027	17	16029157	16218185	-	0.138889	0.0322581	0.0789474	0.0845771
KDM6A	HGNC:12637	ENSG00000147050	X	44873177	45112602	+	0.0277778	0.129032	0.0789474	0.0497512
PTCH1	HGNC:9585	ENSG00000185920	9	95442980	95517057	-	0.0555556	0.129032	0.0789474	0.189055
CARD11	HGNC:16393	ENSG00000198286	7	2906141	3043945	-	0.138889	0.0322581	0.0789474	0.0497512
NOTCH3	HGNC:7883	ENSG00000074181	19	15159038	15200981	-	0.0833333	0.0645161	0.0657895	0.129353
AXIN1	HGNC:903	ENSG00000103126	16	287440	352673	-	0.0277778	0.129032	0.0657895	0.0199005
DSPP	HGNC:3054	ENSG00000152591	4	87608529	87616910	+	0.111111	0	0.0657895	0.0995025
NTRK1	HGNC:8031	ENSG00000198400	1	156815640	156881850	+	0.111111	0.0322581	0.0657895	0.0298507
TNFAIP3	HGNC:11896	ENSG00000118503	6	137867188	137883312	+	0.0555556	0.0645161	0.0526316	0.129353
CCR2	HGNC:1603	ENSG00000121807	3	46353734	46360928	+	0.111111	0	0.0526316	0.0447761
LATS2	HGNC:6515	ENSG00000150457	13	20973032	21061547	-	0	0.0645161	0.0263158	0.104478
BRAF	HGNC:1097	ENSG00000157764	7	140719327	140924764	-	0.0277778	0	0.0263158	0.109453
